# Chromatin Regulates Bipartite-Classified Small RNA Expression to Maintain Epigenome Homeostasis in Arabidopsis

**DOI:** 10.1101/2020.05.04.076885

**Authors:** Ranjith K. Papareddy, Katalin Páldi, Subramanian Paulraj, Ping Kao, Michael D. Nodine

**Affiliations:** Gregor Mendel Institute (GMI), Austrian Academy of Sciences, Vienna Biocenter (VBC), Dr. Bohr-Gasse 3, 1030 Vienna, Austria

**Author notes:** These authors contributed equally (Katalin Páldi, Subramanian Paulraj). **Author email addresses**, R.K.P.,; K.P.,; S.P.,; P.K.,; M.D.N.

**Keywords:** Small RNAs, DNA methylation, Chromatin, Epigenetics, Linker Histone H1, Plant embryogenesis, RNAi, Transposable elements

## Abstract

Eukaryotic genomes are partitioned into euchromatic and heterochromatic domains to regulate gene expression and other fundamental cellular processes. However, chromatin is dynamic during growth and development, and must be properly re-established after its decondensation. Small interfering RNAs (siRNAs) promote heterochromatin formation in eukaryotes, but little is known about how chromatin regulates siRNA transcription. We demonstrated that thousands of transposable elements (TEs) produce exceptionally high levels of siRNAs in *Arabidopsis thaliana* embryos. Depending on whether they are located in euchromatic or heterochromatic regions of the genome, bipartite-classified TEs generate siRNAs throughout embryogenesis according to two distinct patterns. siRNAs are transcribed in embryos and required to direct the re-establishment of DNA methylation on TEs from which they are derived in the new generation. Decondensed chromatin also permits the production of 24-nt siRNAs from heterochromatic TEs during post-embryogenesis, and siRNA production from bipartite-classified TEs is controlled by their chromatin states. Decondensation of heterochromatin in response to developmental, and perhaps environmental, cues promotes the transcription and function of siRNAs in plants. Our results indicate that chromatin-mediated siRNA transcription provides a cell-autonomous homeostatic control mechanism to reconstitute pre-existing chromatin states during growth and development including those that ensure silencing of TEs in the future germ line.
