## Supplemental Data 1 for "Chromatin Regulates Bipartite-Classified Small RNA Expression to Maintain Epigenome Homeostasis in Arabidopsis"

### Sheet: smallRNA-Seq_Stats
Table S1. Datasets and General Mapping Statistics
Sample Name	Genotype	Study	Uniquely mapped	Mapped to multiple loci	Unmapped: too many mismatches	Unmapped: too short	Unmapped: other	Data acquisition	Misc Information
3 Week-old Leaf_Rep1	Col-0	this study	212870	474396	283431	18539	1961	this study	NA
3 Week-old Leaf_Rep2	Col-0	this study	2550581	10673497	5920996	389642	45034	this study	NA
3 Week-old Leaf_Rep3	Col-0	this study	3879656	17114984	6693679	531873	67899	this study	NA
3 Week-old Leaf_Rep1	suvh4/5/6	this study	1237975	4080942	2307669	226984	28373	this study	NA
3 Week-old Leaf_Rep2	suvh4/5/6	this study	1796542	5259747	2745107	292744	38492	this study	NA
3 Week-old Leaf_Rep3	suvh4/5/6	this study	1859191	5817810	2690439	295488	44966	this study	NA
3 Week-old Leaf_Rep1	h1.1/h1.2	this study	2986829	8597188	5325051	425094	157442	this study	NA
3 Week-old Leaf_Rep2	h1.1/h1.2	this study	2509312	9095880	3816270	338412	130281	this study	NA
3 Week-old Leaf_Rep3	h1.1/h1.2	this study	2635448	8147406	4745120	388471	134841	this study	NA
Floral bud_Rep1	nrpd1a-3	this study	563995	704990	2326069	2384745	7185	this study	NA
Floral bud_Rep2	nrpd1a-3	this study	335646	682064	2389328	4936442	5009	this study	NA
Floral bud_Rep3	nrpd1a-3	this study	198672	2324004	2682577	1221399	1929	this study	NA
Early heart_Rep1	nrpd1a-3	this study	2281608	7435680	2303096	6166530	62049	this study	NA
Early heart_Rep2	nrpd1a-3	this study	3868301	14537698	2189961	4728787	132416	this study	NA
Early heart_Rep3	nrpd1a-3	this study	1310663	7014624	2978773	3932470	47379	this study	NA
Early heart_Rep1	Col-0	this study	4411156	4405375	6325614	3813273	89522	this study	NA
Early heart_Rep2	Col-0	this study	10736039	15804622	7117952	3906931	260966	this study	NA
Early heart_Rep3	Col-0	this study	4831201	4754588	3879141	2158047	97450	this study	NA
Leaf_Rep1	nrpd1a-3	this study	53230	109039	1038567	5735360	1388	this study	NA
Leaf_Rep2	nrpd1a-3	this study	228406	510762	2175368	4507445	4456	this study	NA
Leaf_Rep3	nrpd1a-3	this study	289490	1106506	1633374	1496768	11800	this study	NA
Floral bud_Rep3	dcl2/3/4	this study	467604	425735	2459187	3034511	5753	this study	NA
Globular_Rep1	dcl2/3/4	this study	463015	501312	2105946	17525512	10303	this study	NA
Globular_Rep2	dcl2/3/4	this study	1542482	2000926	3706969	11031162	31136	this study	NA
Globular_Rep3	dcl2/3/4	this study	359163	301897	2059900	19906329	9055	this study	NA
Floral bud_Rep1	dcl2/3/4	(Lutzmayer et al., 2017)	3176068	2602454	2777201	6607248	30385	GSE98553	NA
Floral bud_Rep2	dcl2/3/4	(Lutzmayer et al., 2017)	2600189	2195505	2434560	9325294	29852	GSE98553	NA
Leaf_Rep1	dcl2/3/4	(Lutzmayer et al., 2017)	843949	2536179	1169790	8289022	45091	GSE98553	NA
Leaf_Rep2	dcl2/3/4	(Lutzmayer et al., 2017)	2956117	7542660	2955266	9051066	88116	GSE98553	NA
Floral bud_Rep1	Col-0	(Lutzmayer et al., 2017)	7008556	3735472	3406278	4113933	67832	GSE98553	NA
Floral bud_Rep2	Col-0	(Lutzmayer et al., 2017)	7836138	3784023	2863122	3014275	79092	GSE98553	NA
Leaf_Rep1	Col-0	(Lutzmayer et al., 2017)	2252998	2749637	1399109	5809611	37979	GSE98553	NA
Leaf_Rep2	Col-0	(Lutzmayer et al., 2017)	981411	1069367	1052557	10085792	17168	GSE98553	NA
Floral bud_Rep3	Col-0	(Plotnikova et al. 2019)	1879844	1010060	4211700	2725739	20679	GSE132066	NA
Leaf_Rep3	Col-0	(Plotnikova et al. 2019)	308650	378720	2584264	3596933	6187	GSE132066	NA
Preglobular_Rep1	Col-0	(Plotnikova et al. 2019)	5593305	4675192	7604958	17581355	95995	GSE132066	NA
Preglobular_Rep2	Col-0	(Plotnikova et al. 2019)	3225196	2777444	5261830	19847200	59227	GSE132066	NA
Preglobular_Rep3	Col-0	(Plotnikova et al. 2019)	1006796	1043990	1814634	9891615	20668	GSE132066	NA
Globular_Rep1	Col-0	(Plotnikova et al. 2019)	8142926	8002411	9312019	40805624	106196	GSE132066	NA
Globular_Rep2	Col-0	(Plotnikova et al. 2019)	9219449	8188467	12496470	45006817	180238	GSE132066	NA
Globular_Rep3	Col-0	(Plotnikova et al. 2019)	31847386	20527047	22492001	48627335	433730	GSE132066	NA
Early heart_Rep1	Col-0	(Plotnikova et al. 2019)	1090439	988576	1854188	12859964	16810	GSE132066	NA
Early heart_Rep2	Col-0	(Plotnikova et al. 2019)	979109	686804	1667726	9479098	15394	GSE132066	NA
Early heart_Rep3	Col-0	(Plotnikova et al. 2019)	1792217	1165737	1896340	7619110	28751	GSE132066	NA
Late heart_Rep1	Col-0	(Plotnikova et al. 2019)	8777260	5120978	4818342	7244470	127828	GSE132066	NA
Late heart_Rep2	Col-0	(Plotnikova et al. 2019)	7268291	4030730	4137490	9166703	98806	GSE132066	NA
Late heart_Rep3	Col-0	(Plotnikova et al. 2019)	8382493	4816170	3700780	6466972	115062	GSE132066	NA
Early torpedo_Rep1	Col-0	(Plotnikova et al. 2019)	9478268	4924471	4881595	9199489	131626	GSE132066	NA
Early torpedo_Rep2	Col-0	(Plotnikova et al. 2019)	7859453	4169992	4057099	6894070	83033	GSE132066	NA
Early torpedo_Rep3	Col-0	(Plotnikova et al. 2019)	8217258	4616398	3490420	7627926	103438	GSE132066	NA
Late torpedo_Rep1	Col-0	(Plotnikova et al. 2019)	15998173	9977862	8114096	4565635	178588	GSE132066	NA
Late torpedo_Rep2	Col-0	(Plotnikova et al. 2019)	17414667	9454252	8687597	5302020	184668	GSE132066	NA
Late torpedo_Rep3	Col-0	(Plotnikova et al. 2019)	12794671	8007180	5863354	8500275	141201	GSE132066	NA
Bent cotyledon_Rep1	Col-0	(Plotnikova et al. 2019)	16277713	8699689	10659465	1530781	168013	GSE132066	NA
Bent cotyledon_Rep2	Col-0	(Plotnikova et al. 2019)	11544413	7870943	5650253	1823970	127002	GSE132066	NA
Bent cotyledon_Rep3	Col-0	(Plotnikova et al. 2019)	12092662	7187310	8108361	2401368	143723	GSE132066	NA
Bent cotyledon_0.5ng	Col-0	(Plotnikova et al. 2019)	553387	471760	1356613	8536498	13118	GSE132066	NA
Bent cotyledon_1ng	Col-0	(Plotnikova et al. 2019)	295375	219346	1037232	11859060	5367	GSE132066	NA
Bent cotyledon_5ng	Col-0	(Plotnikova et al. 2019)	7107591	4318458	6107384	6730785	92536	GSE132066	NA
Bent cotyledon_50ng	Col-0	(Plotnikova et al. 2019)	2827470	1713630	2749826	10323319	35299	GSE132066	NA
Mature green_Rep1	Col-0	(Plotnikova et al. 2019)	18345943	15599855	10241770	1096520	222944	GSE132066	NA
Mature green_Rep2	Col-0	(Plotnikova et al. 2019)	18679636	10489491	9055211	1923980	177474	GSE132066	NA
Mature green_Rep3	Col-0	(Plotnikova et al. 2019)	16133084	11867369	6935050	2659191	188863	GSE132066	NA
Floral bud	Col-0	(Lister et al., 2008)	1711530	813878	3226063	787133	31538	GSE10967	SRR013343
Floral bud	ddc	(Lister et al., 2008)	511453	323121	4236694	495605	26291	GSE10967	SRR013344
Floral bud	met1	(Lister et al., 2008)	702608	747690	4368550	783432	65342	GSE10967	SRR013345
Floral bud	rdd	(Lister et al., 2008)	2843379	1221160	2066201	1601597	50585	GSE10967	SRR013346
Floral bud	Col-0	(Stroud et al., 2014)	7473009	2874548	4271373	3999012	167173	GSE51304	SRR1005417_GSM1242406_WT_smRNA_Arabidopsis_thaliana_RNA-Seq
Floral bud	cmt2	(Stroud et al., 2014)	4031372	1521783	2255050	2177532	81544	GSE51304	SRR1005418_GSM1242407_cmt2_smRNA_Arabidopsis_thaliana_RNA-Seq
Floral bud	suvh4/5/6	(Stroud et al., 2014)	5923579	2904445	3657763	3121973	383849	GSE51304	SRR1005421_GSM1242410_suvh456_smRNA_Arabidopsis_thaliana_RNA-Seq
Pollen	Col-0	(Slotkin et al., 2009)	381017	893443	483806	656913	68051	GSE61028	SRR1567672
Sperm	Col-0	(Slotkin et al., 2009)	286945	543292	356779	657363	41109	GSE61028	SRR1567673
Root-Longitudinal section_Rep1	Col-0	(Breakfield et al., 2012)	9902298	6522213	4194185	3834824	162451	SRP006839	SRR218085_Longitudinal_Sections_small_RNA_sequencing
Root-Longitudinal section_Rep2	Col-0	(Breakfield et al., 2012)	6694016	10585875	2834663	2589663	190046	SRP006839	SRR218086_Longitudinal_Sections_small_RNA_sequencing
Root-Longitudinal section_Rep3	Col-0	(Breakfield et al., 2012)	6821239	9580218	3349380	3396127	229057	SRP006839	SRR218087_Longitudinal_Sections_small_RNA_sequencing
Root-Longitudinal section_Rep4	Col-0	(Breakfield et al., 2012)	5386302	10358107	2579950	2924657	160578	SRP006839	SRR218088_Longitudinal_Sections_small_RNA_sequencing
Whole root_Rep1	Col-0	(Breakfield et al., 2012)	1806685	4679598	1615831	5308006	56554	SRP006839	SRR218089_Whole_Root_WR_small_RNA_seq
Whole root_Rep2	Col-0	(Breakfield et al., 2012)	2160227	5961549	1268473	4498962	66982	SRP006839	SRR218090_Whole_Root_WR_small_RNA_seq
Root stele_Rep1	Col-0	(Breakfield et al., 2012)	759140	2131286	403981	114250	13341	SRP006839	SRR218092_Stele_small_RNA_seq
Root Columella_Rep1	Col-0	(Breakfield et al., 2012)	2973587	4748581	1248897	126633	80752	SRP006839	SRR218094_Columella_small_RNA_seq
Root Columella_Rep2	Col-0	(Breakfield et al., 2012)	5721271	4480760	2389394	2272546	116848	SRP006839	SRR218095_Columella_small_RNA_seq
Root cortex_Rep1	Col-0	(Breakfield et al., 2012)	799957	1801632	395118	189388	17945	SRP006839	SRR218096_Cortex_small_RNA_seq
Root cortex_Rep2	Col-0	(Breakfield et al., 2012)	458898	5814882	335315	75781	24143	SRP006839	SRR218097_Cortex_small_RNA_seq
Root Endodermis_Rep2	Col-0	(Breakfield et al., 2012)	347983	1145151	242301	45241	7868	SRP006839	SRR522916_Endodermis_small_RNA_seq
Root Endodermis_Rep1	Col-0	(Breakfield et al., 2012)	253336	2953911	263220	69791	3897	SRP006839	SRR218098_Endodermis_small_RNA_seq
Whole root sorted_Rep1	Col-0	(Breakfield et al., 2012)	346428	582450	169400	89465	3574	SRP006839	SRR218099_Whole_Root_unsorted_small_RNA_seq
Whole root sorted_Rep2	Col-0	(Breakfield et al., 2012)	526181	1064571	354547	130633	11269	SRP006839	SRR218100_Whole_Root_unsorted_small_RNA_seq
Root Epidermis_Rep1	Col-0	(Breakfield et al., 2012)	1382810	3677312	799261	125091	25860	SRP006839	SRR218101_Epidermis_small_RNA_seq
Root Epidermis_Rep2	Col-0	(Breakfield et al., 2012)	1161600	5606837	590176	173270	40102	SRP006839	SRR218102_Epidermis_small_RNA_seq
Root stele_Rep2	Col-0	(Breakfield et al., 2012)	246365	1435835	360305	611588	5318	SRP006839	SRR339951_Stele_small_RNA_seq
Freshly harvested seeds_Rep1	Col-0	(Narsai et al., 2017)	2089015	6664821	748204	140043	150816	GSE94458	SRR5227418_GSM2476091_freshly_harvested_H_seed_Replicate_1_sRNA-seq_Arabidopsis_thaliana_ncRNA-Seq
Freshly harvested seeds_Rep2	Col-0	(Narsai et al., 2017)	1813095	6372800	663543	135082	141471	GSE94458	SRR5227419_GSM2476092_freshly_harvested_H_seed_Replicate_2_sRNA-seq_Arabidopsis_thaliana_ncRNA-Seq
Freshly harvested seeds_Rep3	Col-0	(Narsai et al., 2017)	2134749	7101357	757637	132792	163674	GSE94458	SRR5227420_GSM2476093_freshly_harvested_H_seed_Replicate_3_sRNA-seq_Arabidopsis_thaliana_ncRNA-Seq
Dry seeds_Rep1	Col-0	(Narsai et al., 2017)	1934354	5668233	642697	111921	123791	GSE94458	SRR5227421_GSM2476094_dry_seed_0_h_Replicate_1_sRNA-seq_Arabidopsis_thaliana_ncRNA-Seq
Dry seeds_Rep2	Col-0	(Narsai et al., 2017)	3462128	10642027	1222335	209769	228695	GSE94458	SRR5227422_GSM2476095_dry_seed_0_h_Replicate_2_sRNA-seq_Arabidopsis_thaliana_ncRNA-Seq
Dry seeds_Rep3	Col-0	(Narsai et al., 2017)	3797424	12040422	1371726	246344	264066	GSE94458	SRR5227423_GSM2476096_dry_seed_0_h_Replicate_3_sRNA-seq_Arabidopsis_thaliana_ncRNA-Seq
Seeds following 1 hr stratification_Rep1	Col-0	(Narsai et al., 2017)	1314969	5319260	477544	128453	318866	GSE94458	SRR5227424_GSM2476097_seed_following_1_h_of_stratification_S_Replicate_1_sRNA-seq_Arabidopsis_thaliana_ncRNA-Seq
Seeds following 1 hr stratification_Rep2	Col-0	(Narsai et al., 2017)	693945	3237594	259214	65909	167649	GSE94458	SRR5227425_GSM2476098_seed_following_1_h_of_stratification_S_Replicate_2_sRNA-seq_Arabidopsis_thaliana_ncRNA-Seq
Seeds following 1 hr stratification_Rep3	Col-0	(Narsai et al., 2017)	1113340	4362843	415125	98607	94955	GSE94458	SRR5227426_GSM2476099_seed_following_1_h_of_stratification_S_Replicate_3_sRNA-seq_Arabidopsis_thaliana_ncRNA-Seq
Seeds following 48 hr stratification_Rep1	Col-0	(Narsai et al., 2017)	2103081	13319437	844724	192597	430809	GSE94458	SRR5227430_GSM2476103_seed_following_48_h_of_stratification_S_Replicate_1_sRNA-seq_Arabidopsis_thaliana_ncRNA-Seq
Seeds following 48 hr stratification_Rep2	Col-0	(Narsai et al., 2017)	150223	1025681	97797	25414	32865	GSE94458	SRR5227431_GSM2476104_seed_following_48_h_of_stratification_S_Replicate_2_sRNA-seq_Arabidopsis_thaliana_ncRNA-Seq
Seeds following 48 hr stratification_Rep3	Col-0	(Narsai et al., 2017)	180990	1293592	97239	21245	40040	GSE94458	SRR5227432_GSM2476105_seed_following_48_h_of_stratification_S_Replicate_3_sRNA-seq_Arabidopsis_thaliana_ncRNA-Seq
Seeds collected 1hr continious light psot stratification_Rep1	Col-0	(Narsai et al., 2017)	168080	842262	148960	31322	24038	GSE94458	SRR5227433_GSM2476106_seed_collected_1_h_into_countinuous_light_post-stratification_1_h_SL_Replicate_1_sRNA-seq_Arabidopsis_thaliana_ncRNA-Seq
Seeds collected 1hr continious light psot stratification_Rep2	Col-0	(Narsai et al., 2017)	182400	874272	158063	30367	25158	GSE94458	SRR5227434_GSM2476107_seed_collected_1_h_into_countinuous_light_post-stratification_1_h_SL_Replicate_2_sRNA-seq_Arabidopsis_thaliana_ncRNA-Seq
Seeds collected 1hr continious light psot stratification_Rep3	Col-0	(Narsai et al., 2017)	2295746	10454621	1628691	386138	258427	GSE94458	SRR5227435_GSM2476108_seed_collected_1_h_into_countinuous_light_post-stratification_1_h_SL_Replicate_3_sRNA-seq_Arabidopsis_thaliana_ncRNA-Seq
Seeds collected 481hr continious light psot stratification_Rep1	Col-0	(Narsai et al., 2017)	1405829	3914249	775884	626963	78200	GSE94458	SRR5227445_GSM2476118_seed_collected_48_h_into_countinuous_light_post-stratification_48_h_SL_Replicate_1_sRNA-seq_Arabidopsis_thaliana_ncRNA-Seq
Seeds collected 481hr continious light psot stratification_Rep2	Col-0	(Narsai et al., 2017)	1750080	4688529	849150	711669	88959	GSE94458	SRR5227446_GSM2476119_seed_collected_48_h_into_countinuous_light_post-stratification_48_h_SL_Replicate_2_sRNA-seq_Arabidopsis_thaliana_ncRNA-Seq
Seeds collected 481hr continious light psot stratification_Rep3	Col-0	(Narsai et al., 2017)	1788621	5119497	732765	430990	103045	GSE94458	SRR5227447_GSM2476120_seed_collected_48_h_into_countinuous_light_post-stratification_48_h_SL_Replicate_3_sRNA-seq_Arabidopsis_thaliana_ncRNA-Seq
Endosperm 6DAP_Rep1	Col-0	(Erdmann et al., 2017)	8071411	5760858	2456677	482333	890017	GSE94787	SRR5245161_GSM2482924_Col_x_Col_rep_1_Endosperm_Arabidopsis_thaliana_ncRNA-Seq
Endosperm 6DAP_Rep2	Col-0	(Erdmann et al., 2017)	14045741	10527483	4085597	642506	839346	GSE94787	SRR5245162_GSM2482925_Col_x_Col_rep_2_Endosperm_Arabidopsis_thaliana_ncRNA-Seq
Embryo 6DAP_Rep1	Col-0	(Erdmann et al., 2017)	18983753	10075216	5007299	700337	711011	GSE94787	SRR5245181_GSM2482940_Col_x_Col_rep_1_Embryo_Arabidopsis_thaliana_ncRNA-Seq
Embryo 6DAP_Rep2	Col-0	(Erdmann et al., 2017)	24013754	12613876	5954618	685180	641956	GSE94787	SRR5245182_GSM2482941_Col_x_Col_rep_2_Embryo_Arabidopsis_thaliana_ncRNA-Seq
Floral bud	Col-0	(Law et al., 2013)	9779079	9049276	2187680	738990	763773	GSE45368	SRR788205_GSM1103235_Col_small_RNAs_Arabidopsis_thaliana_RNA-Seq
Floral bud	nrpd1-4	(Law et al., 2013)	2025090	9969665	1023075	423341	674524	GSE45368	SRR788207_GSM1103237_nrpd1_small_RNAs_Arabidopsis_thaliana_RNA-Seq
Floral bud	nrpe1-12	(Law et al., 2013)	4067849	7180041	1318064	728258	556577	GSE45368	SRR788208_GSM1103238_nrpe1_small_RNAs_Arabidopsis_thaliana_RNA-Seq
Floral bud	shh1-1	(Law et al., 2013)	5107452	6725888	1082969	246253	444888	GSE45368	SRR788209_GSM1103239_shh1_small_RNAs_Arabidopsis_thaliana_RNA-Seq
Floral bud	drm2-2	(Law et al., 2013)	4679924	8719112	1313271	308360	638635	GSE45368	SRR788210_GSM1103240_drm2_small_RNAs_Arabidopsis_thaliana_RNA-Seq
Floral bud	Col-0	(Zhou et al., 2018)	4527456	1781195	2079204	143984	38567	GSE99692	SRR5646727_GSM2650248_WT_1_rep1
Floral bud	Col-0	(Zhou et al., 2018)	5036544	2180681	2626711	172029	43259	GSE99692	SRR5646728_GSM2650249_WT_2_rep1
Floral bud	Col-0	(Zhou et al., 2018)	5805956	3271281	2243713	139225	49477	GSE99692	SRR5646729_GSM2650250_WT_3_rep1
Floral bud	clsy1-7	(Zhou et al., 2018)	5429454	1928689	2164097	220906	31279	GSE99692	SRR5646730_GSM2650251_clsy1-7_rep1
Floral bud	clsy2-2	(Zhou et al., 2018)	5486994	2110261	2447628	160920	44074	GSE99692	SRR5646731_GSM2650252_clsy2-2_rep1
Floral bud	clsy3-1	(Zhou et al., 2018)	4403569	2561298	2426997	198792	59831	GSE99692	SRR5646732_GSM2650253_clsy3-1_rep1
Floral bud	clsy4-1	(Zhou et al., 2018)	5642446	4348027	2228789	178054	49805	GSE99692	SRR5646733_GSM2650254_clsy4-1_rep1
Floral bud	clsy1-7_2-2	(Zhou et al., 2018)	4957720	2171788	1921691	181344	18504	GSE99692	SRR5646734_GSM2650255_clsy1-7_2-2_rep1
Floral bud	clsy3-1_4-1	(Zhou et al., 2018)	3846904	2259038	2552076	166710	43451	GSE99692	SRR5646739_GSM2650260_clsy3-1_4-1_rep1
Floral bud	Col-0	(Zhou et al., 2018)	2172125	1051827	1315251	133922	26314	GSE99692	SRR5646757_GSM2650278_WT_4_rep2
Floral bud	Col-0	(Zhou et al., 2018)	2732112	1273399	1405259	138963	30695	GSE99692	SRR5646758_GSM2650279_WT_5_rep2
Floral bud	clsy1-7	(Zhou et al., 2018)	2997117	1099153	1396957	184740	24518	GSE99692	SRR5646759_GSM2650280_clsy1-7_rep2
Floral bud	clsy2-2	(Zhou et al., 2018)	3174104	1289235	1458361	133353	35317	GSE99692	SRR5646760_GSM2650281_clsy2-2_rep2
Floral bud	clsy3-1	(Zhou et al., 2018)	2485019	1455215	1370142	152972	40169	GSE99692	SRR5646761_GSM2650282_clsy3-1_rep2
Floral bud	clsy4-1	(Zhou et al., 2018)	3337320	1314839	1487188	142720	30944	GSE99692	SRR5646762_GSM2650283_clsy4-1_rep2
Floral bud	clsy1-7_2-2	(Zhou et al., 2018)	4661786	2102490	1974037	191585	19696	GSE99692	SRR6384864_GSM2892116_clsy1-7_2-1_rep1
Floral bud	Col-0	(Zhou et al., 2018)	6162548	3176474	3388171	274399	65333	GSE99692	SRR6384866_GSM2892118_WT_6_rep3
Floral bud	Col-0	(Zhou et al., 2018)	5647471	3281871	3102273	258111	60514	GSE99692	SRR6384867_GSM2892119_WT_7_rep3
Floral bud	clsy3-2_4-2	(Zhou et al., 2018)	4901437	4028440	3252002	348879	61715	GSE99692	SRR6384871_GSM2892123_clsy3-2_4-2_rep3

### Sheet: MethylC-Seq_Stats
MethyC-Seq mappping statistics
Sample Name	Experiment	Genotype	Aligned reads (Million)	Cytosines analysed (Million)	Sequencing Mode	Read Length	study
Bent colyledon_1ng	MethylC-Seq	Col-0	16.8	241.9	HiSeq - SingleEnd	100bp	this study
Bent colyledon_0.1ng	MethylC-Seq	Col-0	14.7	211	HiSeq - SingleEnd	100bp	this study
Bent colyledon_0.5ng	MethylC-Seq	Col-0	13.3	188.6	HiSeq - SingleEnd	100bp	this study
Bent cotyledon(50 embryos) _Rep1	MethylC-Seq	Col-0	13.1	186.3	HiSeq - SingleEnd	100bp	this study
Bent cotyledon(50 embryos) _Rep2	MethylC-Seq	Col-0	12.9	184.5	HiSeq - SingleEnd	100bp	this study
Floral bud_Rep1	MethylC-Seq	Col-0	16.8	253.6	HiSeq - SingleEnd	100bp	this study
Floral bud_Rep2	MethylC-Seq	Col-0	17.2	257.6	HiSeq - SingleEnd	100bp	this study
Early heart_Rep1	MethylC-Seq	Col-0	11.9	170.1	HiSeq - SingleEnd	100bp	this study
Early heart_Rep2	MethylC-Seq	Col-0	12.9	183.1	HiSeq - SingleEnd	100bp	this study
Early heart_Rep13	MethylC-Seq	Col-0	12.1	173.1	HiSeq - SingleEnd	100bp	this study
Leaf_Rep1	MethylC-Seq	Col-0	19.5	295.7	HiSeq - SingleEnd	100bp	this study
Leaf_Rep2	MethylC-Seq	Col-0	17.3	261	HiSeq - SingleEnd	100bp	this study
Preglobular_Rep1	MethylC-Seq	Col-0	5.9	80.9	HiSeq - SingleEnd	100bp	this study
Preglobular_Rep2	MethylC-Seq	Col-0	7.8	108.3	HiSeq - SingleEnd	100bp	this study
Preglobular_Rep3	MethylC-Seq	Col-0	10.1	142.1	HiSeq - SingleEnd	100bp	this study
Cotyledon_Rep1	MethylC-Seq	Col-0	14.1	111.5	HiSeq - SingleEnd	100bp	this study
Cotyledon_Rep2	MethylC-Seq	Col-0	53.7	250.6	NextSeq - SingleEnd	75bp	this study
Non-cotyledon_Rep1	MethylC-Seq	Col-0	14.6	126.8	HiSeq - SingleEnd	100bp	this study
Non-cotyledon_Rep1	MethylC-Seq	Col-0	34.3	175.9	NextSeq - SingleEnd	75bp	this study
Bent cotyledon _Rep1	MethylC-Seq	nrpd1a-3	12.1	167.1	HiSeq - SingleEnd	100 bp	this study
Bent cotyledon _Rep2	MethylC-Seq	nrpd1a-3	13.6	188	HiSeq - SingleEnd	100 bp	this study
Floral bud_Rep1	MethylC-Seq	nrpd1a-3	18.8	276.2	HiSeq - SingleEnd	100 bp	this study
Floral bud_Rep2	MethylC-Seq	nrpd1a-3	19.7	292.9	HiSeq - SingleEnd	100 bp	this study
Early heart_Rep1	MethylC-Seq	nrpd1a-3	15.7	218.5	HiSeq - SingleEnd	100 bp	this study
Early heart_Rep2	MethylC-Seq	nrpd1a-3	16.3	230.8	HiSeq - SingleEnd	100 bp	this study
Early heart_Rep13	MethylC-Seq	nrpd1a-3	15.1	211.2	HiSeq - SingleEnd	100 bp	this study
Leaf_Rep1	MethylC-Seq	nrpd1a-3	11.7	174.3	HiSeq - SingleEnd	100 bp	this study
Leaf_Rep2	MethylC-Seq	nrpd1a-3	17.6	259.5	HiSeq - SingleEnd	100 bp	this study
